# RNA degradation by DIS3 is a necessary step in the resolution of backtracked transcription complexes

**DOI:** 10.64898/2026.02.02.703186

**Authors:** Elin Enervald, Marcel Tarbier, Shruti Jain, Indranil Sinha, Akshit Jain, Jordi Planells, Toni McHugh, Neus Visa

**Affiliations:** Department of Molecular Biosciences, Wenner-Gren Institute, Stockholm University, SE-106 91 Stockholm, Sweden; Science for Life Laboratory, Department of Immunology, Genetics and Pathology, Rudbecklaboratoriet, Uppsala University, SE-751 85 Uppsala, Sweden; Department of Laboratory Medicine, Karolinska Institute, SE-171 77 Stockholm, Sweden; Instituto de Biotecnología y Biomedicina (BiotecMed), Departamento de Biología Celular, Universidad de Valencia, ES-46100, Spain; Light Microscopy Core, Discovery Research Platform for Hidden Cell Biology, University of Edinburgh, EH9 3FE, Scotland, UK

**Keywords:** RNA exosome, RNA polymerase II, transcription elongation, backtracking, UV-induced DNA damage

## Abstract

The RNA exosome is known to participate in transcription, but the contribution of its ribonuclease activities to this process remains unclear. Here we investigated the role of DIS3, one of the exosome ribonucleases, in transcription by RNA polymerase II (RNAPII). Rapid depletion of DIS3 reduced RNA synthesis and induced RNAPII elongation defects that were exacerbated by UV irradiation, a treatment that generates transcription-blocking DNA lesions and promotes RNAPII backtracking. Notably, DIS3 itself was redistributed following UV irradiation in a manner that closely paralleled RNAPII dynamics, which suggested that DIS3 acts in concert with the transcription machinery. We also investigated whether RNA degradation by DIS3 was required for transcription elongation and found that the 3’–5’ exoribonucleolytic activity of DIS3, but not its endonucleolytic activity, is essential for efficient transcription elongation. More specifically, DIS3 degrades the 3’ ends of backtracked RNA, as shown by sequencing of RNA fragments released by TFIIS-induced transcript cleavage *in vitro*. This DIS3-dependent degradation of backtracked RNA is critical for resolving stalled RNAPII complexes and enabling productive transcription elongation.

**Graphical abstract:** 

**Highlights:**

- DIS3 depletion leads to severely reduced rates of RNA synthesis in human cells.
- Transcription-blocking lesions reveal a critical role for DIS3 in RNA polymerase II elongation.
- The 3’ to 5’ exoribonuclease activity of DIS3 is necessary for transcription elongation.
- DIS3-mediated degradation of backtracked RNA is required for the resolution of stalled transcription complexes.
