## Supplemental Tables S1-S3 for "RNA degradation by DIS3 is a necessary step in the resolution of backtracked transcription complexes"

### Sheet: Table S1_CUT&Tag
Table S1. CUT&Tag statistics
Sample		Sample ID		Raw_reads
Condition	Replicate	FASTQ (read 1)	FASTQ (read 2)	Total	Mapped	Mapped in %
Serp2_Aux_NoUV_3h	1	Ser2p_S5_Aux_NoUV_3h_Rep1_S36_R1_001.fastq.gz	Ser2p_S5_Aux_NoUV_3h_Rep1_S36_R2_001.fastq.gz	6555405	6502948	0.991998
Serp2_Aux_NoUV_3h	2	Ser2p_S15_Aux_NoUV_3h_Rep2_S46_R1_001.fastq.gz	Ser2p_S15_Aux_NoUV_3h_Rep2_S46_R2_001.fastq.gz	3617778	3587794	0.991712
Serp2_Aux_NoUV_3h	3	Ser2p_S25_Aux_NoUV_3h_Rep3_S56_R1_001.fastq.gz	Ser2p_S25_Aux_NoUV_3h_Rep3_S56_R2_001.fastq.gz	4950903	4881447	0.985971
Serp2_Aux_NoUV_Pre	1	Ser2p_S2_Aux_NoUV_Pre_Rep1_S33_R1_001.fastq.gz	Ser2p_S2_Aux_NoUV_Pre_Rep1_S33_R2_001.fastq.gz	5368447	5325877	0.99207
Serp2_Aux_NoUV_Pre	2	Ser2p_S12_Aux_NoUV_Pre_Rep2_S43_R1_001.fastq.gz	Ser2p_S12_Aux_NoUV_Pre_Rep2_S43_R2_001.fastq.gz	8255842	8183960	0.991293
Serp2_Aux_NoUV_Pre	3	Ser2p_S22_Aux_NoUV_Pre_Rep3_S53_R1_001.fastq.gz	Ser2p_S22_Aux_NoUV_Pre_Rep3_S53_R2_001.fastq.gz	5932491	5882460	0.991567
Serp2_Aux_UV_3h	1	Ser2p_S6_Aux_UV_3h_Rep1_S37_R1_001.fastq.gz	Ser2p_S6_Aux_UV_3h_Rep1_S37_R2_001.fastq.gz	6364134	6299629	0.989864
Serp2_Aux_UV_3h	2	Ser2p_S16_Aux_UV_3h_Rep2_S47_R1_001.fastq.gz	Ser2p_S16_Aux_UV_3h_Rep2_S47_R2_001.fastq.gz	5494638	5455705	0.992914
Serp2_Aux_UV_3h	3	Ser2p_S26_Aux_UV_3h_Rep3_S57_R1_001.fastq.gz	Ser2p_S26_Aux_UV_3h_Rep3_S57_R2_001.fastq.gz	6747744	6681278	0.99015
Serp2_NoAux_NoUV_3h	1	Ser2p_S3_NoAux_NoUV_3h_Rep1_S34_R1_001.fastq.gz	Ser2p_S3_NoAux_NoUV_3h_Rep1_S34_R2_001.fastq.gz	4755217	4722324	0.993083
Serp2_NoAux_NoUV_3h	2	Ser2p_S13_NoAux_NoUV_3h_Rep2_S44_R1_001.fastq.gz	Ser2p_S13_NoAux_NoUV_3h_Rep2_S44_R2_001.fastq.gz	6828630	6769702	0.99137
Serp2_NoAux_NoUV_3h	3	Ser2p_S23_NoAux_NoUV_3h_Rep3_S54_R1_001.fastq.gz	Ser2p_S23_NoAux_NoUV_3h_Rep3_S54_R2_001.fastq.gz	5563360	5526439	0.993364
Serp2_NoAux_NoUV_Pre	1	Ser2p_S1_NoAux_NoUV_Pre_Rep1_S32_R1_001.fastq.gz	Ser2p_S1_NoAux_NoUV_Pre_Rep1_S32_R2_001.fastq.gz	5384931	5336637	0.991032
Serp2_NoAux_NoUV_Pre	2	Ser2p_S11_NoAux_NoUV_Pre_Rep2_S41_R1_001.fastq.gz	Ser2p_S11_NoAux_NoUV_Pre_Rep2_S41_R2_001.fastq.gz	6952638	6893286	0.991463
Serp2_NoAux_NoUV_Pre	3	Ser2p_S21_NoAux_NoUV_Pre_Rep3_S52_R1_001.fastq.gz	Ser2p_S21_NoAux_NoUV_Pre_Rep3_S52_R2_001.fastq.gz	5871727	5816706	0.99063
Serp2_NoAux_UV_3h	1	Ser2p_S4_NoAux_UV_3h_Rep1_S35_R1_001.fastq.gz	Ser2p_S4_NoAux_UV_3h_Rep1_S35_R2_001.fastq.gz	5253248	5203403	0.990512
Serp2_NoAux_UV_3h	2	Ser2p_S14_NoAux_UV_3h_Rep2_S45_R1_001.fastq.gz	Ser2p_S14_NoAux_UV_3h_Rep2_S45_R2_001.fastq.gz	6282986	6207257	0.987947
Serp2_NoAux_UV_3h	3	Ser2p_S24_NoAux_UV_3h_Rep3_S55_R1_001.fastq.gz	Ser2p_S24_NoAux_UV_3h_Rep3_S55_R2_001.fastq.gz	6717275	6673634	0.993503
Serp5_Aux_NoUV_3h	1	Ser5p_S5_Aux_NoUV_3h_Rep1_S5_R1_001.fastq.gz	Ser5p_S5_Aux_NoUV_3h_Rep1_S5_R2_001.fastq.gz	5976353	5880928	0.984033
Serp5_Aux_NoUV_3h	2	Ser5p_S15_Aux_NoUV_3h_Rep2_S15_R1_001.fastq.gz	Ser5p_S15_Aux_NoUV_3h_Rep2_S15_R2_001.fastq.gz	7052089	6920428	0.98133
Serp5_Aux_NoUV_3h	3	Ser5p_S25_Aux_NoUV_3h_Rep3_S25_R1_001.fastq.gz	Ser5p_S25_Aux_NoUV_3h_Rep3_S25_R2_001.fastq.gz	6978227	6927932	0.992793
Serp5_Aux_NoUV_Pre	1	Ser5p_S2_Aux_NoUV_Pre_Rep1_S2_R1_001.fastq.gz	Ser5p_S2_Aux_NoUV_Pre_Rep1_S2_R2_001.fastq.gz	4530121	4384392	0.967831
Serp5_Aux_NoUV_Pre	2	Ser5p_S12_Aux_NoUV_Pre_Rep2_S12_R1_001.fastq.gz	Ser5p_S12_Aux_NoUV_Pre_Rep2_S12_R2_001.fastq.gz	11096983	10804714	0.973662
Serp5_Aux_NoUV_Pre	3	Ser5p_S22_Aux_NoUV_Pre_Rep3_S22_R1_001.fastq.gz	Ser5p_S22_Aux_NoUV_Pre_Rep3_S22_R2_001.fastq.gz	5526271	5289418	0.957141
Serp5_Aux_UV_3h	1	Ser5p_S6_Aux_UV_3h_Rep1_S6_R1_001.fastq.gz	Ser5p_S6_Aux_UV_3h_Rep1_S6_R2_001.fastq.gz	6612230	6379036	0.964733
Serp5_Aux_UV_3h	2	Ser5p_S16_Aux_UV_3h_Rep2_S16_R1_001.fastq.gz	Ser5p_S16_Aux_UV_3h_Rep2_S16_R2_001.fastq.gz	5171243	5072360	0.980878
Serp5_Aux_UV_3h	3	Ser5p_S26_Aux_UV_3h_Rep3_S26_R1_001.fastq.gz	Ser5p_S26_Aux_UV_3h_Rep3_S26_R2_001.fastq.gz	6094067	5954812	0.977149
Serp5_NoAux_NoUV_3h	1	Ser5p_S3_NoAux_NoUV_3h_Rep1_S3_R1_001.fastq.gz	Ser5p_S3_NoAux_NoUV_3h_Rep1_S3_R2_001.fastq.gz	10759578	10541506	0.979732
Serp5_NoAux_NoUV_3h	2	Ser5p_S13_NoAux_NoUV_3h_Rep2_S13_R1_001.fastq.gz	Ser5p_S13_NoAux_NoUV_3h_Rep2_S13_R2_001.fastq.gz	8185748	8032613	0.981292
Serp5_NoAux_NoUV_3h	3	Ser5p_S23_NoAux_NoUV_3h_Rep3_S23_R1_001.fastq.gz	Ser5p_S23_NoAux_NoUV_3h_Rep3_S23_R2_001.fastq.gz	9578060	9197064	0.960222
Serp5_NoAux_NoUV_Pre	1	Ser5p_S1_NoAux_NoUV_Pre_Rep1_S1_R1_001.fastq.gz	Ser5p_S1_NoAux_NoUV_Pre_Rep1_S1_R2_001.fastq.gz	5517283	5439746	0.985947
Serp5_NoAux_NoUV_Pre	2	Ser5p_S11_NoAux_NoUV_Pre_Rep2_S11_R1_001.fastq.gz	Ser5p_S11_NoAux_NoUV_Pre_Rep2_S11_R2_001.fastq.gz	4763736	4565597	0.958407
Serp5_NoAux_NoUV_Pre	3	Ser5p_S21_NoAux_NoUV_Pre_Rep3_S21_R1_001.fastq.gz	Ser5p_S21_NoAux_NoUV_Pre_Rep3_S21_R2_001.fastq.gz	6098476	5868867	0.96235
Serp5_NoAux_UV_3h	1	Ser5p_S4_NoAux_UV_3h_Rep1_S4_R1_001.fastq.gz	Ser5p_S4_NoAux_UV_3h_Rep1_S4_R2_001.fastq.gz	5251545	5125811	0.976058
Serp5_NoAux_UV_3h	2	Ser5p_S14_NoAux_UV_3h_Rep2_S14_R1_001.fastq.gz	Ser5p_S14_NoAux_UV_3h_Rep2_S14_R2_001.fastq.gz	4562056	4335163	0.950265
Serp5_NoAux_UV_3h	3	Ser5p_S24_NoAux_UV_3h_Rep3_S24_R1_001.fastq.gz	Ser5p_S24_NoAux_UV_3h_Rep3_S24_R2_001.fastq.gz	5614589	5478074	0.975686
Condition keys
Serp2	Antibody against Ser2-P
Serp5	Antibody against Ser5-P
NoUV	No UV treatment
UV	UV-C irradiation 8 J/m2
Pre	Start of time series (1h post Auxin-treatment, 0h post UV treatment)
3h	3h post start of time series
Aux	Auxin treatment (cells treated with 500 μM Auxin for 1h before irradiation for rapid depletion of DIS3)
NoAux	No Auxin treatment (cell treated in parallel with DMSO, solvent control)
Data availability
ArrayExpress E-MTAB-16280

### Sheet: Table S2_ChIP-seq 
Table S2. ChIP-seq statistics
Sample ID	Mapped_raw	Unmapped	Mapped_filtered
HA_3hUV_Rep1	59126492	4287380	27615568
HA_3hUV_Rep3	96456228	4281994	12575216
HA_8hUV_Rep1	70813399	4191381	30458672
HA_8hUV_Rep3	67970502	3135432	9815886
HA_Pre_Rep1	76272129	5325937	29783446
HA_Pre_Rep3	70383419	2848105	10617712
INPUT_3hUV_Rep1	61706346	7246908	48330382
INPUT_3hUV_Rep2	179646693	28321263	134450600
INPUT_3hUV_Rep3	109049015	4708679	82709758
INPUT_8hUV_Rep1	56952646	5976462	41576806
INPUT_8hUV_Rep2	163600401	20096979	125010946
INPUT_8hUV_Rep3	97893692	4023868	74054274
INPUT_Pre_Rep1	85647644	7903552	65483442
INPUT_Pre_Rep2	127813881	17751001	98317342
INPUT_Pre_Rep3	67427560	3261714	50701552
NTD_3hUV_Rep1	75354250	2868518	18162524
NTD_3hUV_Rep2	125653576	15503146	11358570
NTD_8hUV_Rep1	80296380	2349100	27892282
NTD_8hUV_Rep2	107314789	11138295	25290044
NTD_Pre_Rep1	90817180	2552380	21221476
NTD_Pre_Rep2	119755429	13838343	39162256
Condition keys
INPUT	Input samples, chromatin fraction
HA	ChIP with antibody against the HA-tag to pull down DIS3FLAGHA
NTD	ChIP with antibody against RPB1 NTD
Pre	Before UV treatment
3hUV	3h after UV-C irradiation 8 J/m2
8hUV	8h after UV-C irradiation 8 J/m2
Data availability
GEO GSE295184

### Sheet: Table S3_LORAX-seq
Table S3. LORAX-sequecing statistics
Sample	Sample ID	Raw_reads	Aligned_reads	Unique_reads	Unique_avg_len	Spikein_reads
DMSO_eluate	S9	37330580	16622048	4224307	26.3509	696
Auxin_eluate	S10	46863946	34336720	9399945	31.1644	808
DMSO_eluate	S13	51138875	26887862	7077229	29.3916	586
Auxin_eluate	S14	43507227	27874744	7164494	30.7711	574
Condition keys
Auxin	Auxin treatment (cells treated with 500 μM Auxin for 2h)
DMSO	No Auxin treatment (cell treated in parallel with DMSO, solvent control)
2 replicates for each condition
Data availability
ArrayExpress E-MTAB-16220
